# Loss of Dnmt3a dependent methylation in inhibitory neurons impairs neural function through a mechanism that impacts Rett syndrome

**DOI:** 10.1101/815639

**Authors:** Laura A. Lavery, Kerstin Ure, Ying-Wooi Wan, Chongyuan Luo, Alexander J. Trostle, Wei Wang, Joanna Lopez, Jacinta Lucero, Mark A. Durham, Rosa Castanon, Joseph R. Nery, Zhandong Liu, Margaret A. Goodell, Joseph R. Ecker, M. Margarita Behrens, Huda Y. Zoghbi

## Abstract

Methylated cytosine is an effector of epigenetic gene regulation. In the mammalian brain, the DNA methyltransferase, Dnmt3a, is the sole “writer” of atypical non-CpG methylation (mCH), and methyl CpG binding protein 2 (MeCP2) is the only known “reader” for mCH. We set out to determine if MeCP2 is the sole reader for Dnmt3a dependent methylation by comparing mice lacking either Dnmt3a or MeCP2 in GABAergic inhibitory neurons. Loss of either the writer or the reader causes overlapping and distinct features from the behavioral to the molecular level. Loss of Dnmt3a results in global loss of mCH and a small subset of mCG sites resulting in more widespread transcriptional alterations and severe neurological dysfunction than seen upon MeCP2 loss. These data indicate that MeCP2 is responsible for reading part of the Dnmt3a dependent methylation in the brain. Importantly, the impact of MeCP2 on genes differentially expressed in both cKO models shows a strong dependence on mCH, but not Dnmt3a dependent mCG, consistent with mCH playing a central role in the pathogenesis of Rett Syndrome.
