## Supplemental table 1 for "Loss of Dnmt3a dependent methylation in inhibitory neurons impairs neural function through a mechanism that impacts Rett syndrome"

### Sheet: Dnmt3a males and females merged
Figure	Assay	Measurement	Statistical Test	n	Genotype comparision	Adjusted P value	Star annotation
Figure 1B	Grooming	grooming time (sec)	Ordinary one-way ANOVA with Tukey's multiple comparisons test	WT=25, Cre=19, Flox=36, Het=48, cKO=37	WT vs. Cre	0.9897	ns
					WT vs. Flox	0.9676	ns
					WT vs. Het	> 0.9999	ns
					WT vs. cKO	< 0.0001	****
					Cre vs. Flox	> 0.9999	ns
					Cre vs. Het	0.9728	ns
					Cre vs. cKO	< 0.0001	****
					Flox vs. Het	0.9107	ns
					Flox vs. cKO	< 0.0001	****
					Het vs. cKO	< 0.0001	****
Figure 1C	Nesting	Nesting Score	2Way ANOVA with Tukey's multiple comparisons test	WT=21, Cre=18, Flox=25, Het=33, cKO=32	24 hrs
					WT vs. Cre	> 0.9999	ns
					WT vs. Flox	0.9995	ns
					WT vs. Het	> 0.9999	ns
					WT vs. cKO	< 0.0001	****
					Cre vs. Flox	0.9995	ns
					Cre vs. Het	> 0.9999	ns
					Cre vs. cKO	< 0.0001	****
					Flox vs. Het	0.9992	ns
					Flox vs. cKO	< 0.0001	****
					Het vs. cKO	< 0.0001	****
					48 hrs
					WT vs. Cre	> 0.9999	ns
					WT vs. Flox	> 0.9999	ns
					WT vs. Het	> 0.9999	ns
					WT vs. cKO	< 0.0001	****
					Cre vs. Flox	> 0.9999	ns
					Cre vs. Het	> 0.9999	ns
					Cre vs. cKO	< 0.0001	****
					Flox vs. Het	> 0.9999	ns
					Flox vs. cKO	< 0.0001	****
					Het vs. cKO	< 0.0001	****
Figure 1D	Grip Strength	KGF	Ordinary one-way ANOVA with Tukey's multiple comparisons test	WT=29, Cre=20, Flox=36, Het=49, cKO=37	WT vs. Cre	0.8372	ns
					WT vs. Flox	0.7624	ns
					WT vs. Het	0.092	ns
					WT vs. cKO	< 0.0001	****
					Cre vs. Flox	> 0.9999	ns
					Cre vs. Het	0.8145	ns
					Cre vs. cKO	< 0.0001	****
					Flox vs. Het	0.6646	ns
					Flox vs. cKO	< 0.0001	****
					Het vs. cKO	< 0.0001	****
Figure 1E	Open Field	Total Distance (cm)	Ordinary one-way ANOVA with Tukey's multiple comparisons test	WT=29, Cre=20, Flox=36, Het=49, cKO=37	WT vs. Cre	0.738	ns
					WT vs. Flox	0.971	ns
					WT vs. Het	0.0546	ns
					WT vs. cKO	< 0.0001	****
					Cre vs. Flox	0.9526	ns
					Cre vs. Het	0.8238	ns
					Cre vs. cKO	< 0.0001	****
					Flox vs. Het	0.1856	ns
					Flox vs. cKO	< 0.0001	****
					Het vs. cKO	< 0.0001	****
Figure 1F	Fear Conditioning	Context (% freezing time)	Ordinary one-way ANOVA with Tukey's multiple comparisons test	WT= 28, Cre=19, Flox=35, Het=47, cKO=32	WT vs. Cre	0.9991	ns
					WT vs. Flox	0.7865	ns
					WT vs. Het	0.7232	ns
					WT vs. cKO	< 0.0001	****
					Cre vs. Flox	0.9437	ns
					Cre vs. Het	0.9232	ns
					Cre vs. cKO	0.0002	***
					Flox vs. Het	> 0.9999	ns
					Flox vs. cKO	0.0002	***
					Het vs. cKO	< 0.0001	****
Figure 1J	Weekly Body Weight	Body Weight (g)	NA	WT=29, Cre=20, Flox=39, Het=52, cKO=39	NA	NA	NA
Figure 1K	Acoustic Startle Response	ASR/Body Weight	Ordinary one-way ANOVA with Tukey's multiple comparisons test	WT=29, Cre=20, Flox=37, Het=49, cKO=35	WT vs. Cre	0.9246	ns
					WT vs. Flox	> 0.9999	ns
					WT vs. Het	0.8144	ns
					WT vs. cKO	< 0.0001	****
					Cre vs. Flox	0.8948	ns
					Cre vs. Het	> 0.9999	ns
					Cre vs. cKO	0.0065	**
					Flox vs. Het	0.7358	ns
					Flox vs. cKO	< 0.0001	****
					Het vs. cKO	0.0003	***
Figure 1L	Paralell Rod Footslip	Footfalls per total distance traveled	Ordinary one-way ANOVA with Tukey's multiple comparisons test	WT=29, Cre=20, Flox=36, Het=49, cKO=37	WT vs. Cre	0.999	ns
					WT vs. Flox	0.99	ns
					WT vs. Het	0.8455	ns
					WT vs. cKO	0.8807	ns
					Cre vs. Flox	0.9999	ns
					Cre vs. Het	0.9713	ns
					Cre vs. cKO	0.9789	ns
					Flox vs. Het	0.9802	ns
					Flox vs. cKO	0.9872	ns
					Het vs. cKO	> 0.9999	ns
Figure 1M	Survival	% Survival	Log-rank (Mantel-Cox) test	WT=29, Cre=20, Flox=39, Het=52, cKO=39	All vs cKO	< 0.0001	****
			Logrank test for trend		All vs cKO	< 0.0001	****
			Gehan-Breslow-Wilcoxon test		All vs cKO	< 0.0001	****
Supplemental Figure 2A	Open Field	Vertical Activity (# or rears)	Ordinary one-way ANOVA with Tukey's multiple comparisons test	WT=29, Cre=20, Flox=37, Het=49, cKO=37	WT vs. Cre	0.9985	ns
					WT vs. Flox	0.9877	ns
					WT vs. Het	0.269	ns
					WT vs. cKO	< 0.0001	****
					Cre vs. Flox	0.9466	ns
					Cre vs. Het	0.2331	ns
					Cre vs. cKO	< 0.0001	****
					Flox vs. Het	0.5157	ns
					Flox vs. cKO	< 0.0001	****
					Het vs. cKO	< 0.0001	****
Suppplemental Figure 2B	Fear Conditioning	Training	2Way ANOVA with Tukey's multiple comparisons test	WT=28, Cre=18, Flox=35, Het=46, cKO=32	Hab1
					WT vs. Cre	> 0.9999	ns
					WT vs. Flox	> 0.9999	ns
					WT vs. Het	> 0.9999	ns
					WT vs. cKO	0.9929	ns
					Cre vs. Flox	> 0.9999	ns
					Cre vs. Het	> 0.9999	ns
					Cre vs. cKO	0.9971	ns
					Flox vs. Het	> 0.9999	ns
					Flox vs. cKO	0.9879	ns
					Het vs. cKO	0.9926	ns
					Tone1
					WT vs. Cre	> 0.9999	ns
					WT vs. Flox	0.7216	ns
					WT vs. Het	> 0.9999	ns
					WT vs. cKO	0.9982	ns
					Cre vs. Flox	0.7387	ns
					Cre vs. Het	> 0.9999	ns
					Cre vs. cKO	0.995	ns
					Flox vs. Het	0.5776	ns
					Flox vs. cKO	0.8654	ns
					Het vs. cKO	0.9945	ns
					Hab2
					WT vs. Cre	0.9826	ns
					WT vs. Flox	0.9666	ns
					WT vs. Het	0.9997	ns
					WT vs. cKO	0.9995	ns
					Cre vs. Flox	> 0.9999	ns
					Cre vs. Het	0.993	ns
					Cre vs. cKO	0.9437	ns
					Flox vs. Het	0.9841	ns
					Flox vs. cKO	0.8935	ns
					Het vs. cKO	0.9917	ns
					Tone2
					WT vs. Cre	> 0.9999	ns
					WT vs. Flox	0.9922	ns
					WT vs. Het	0.9232	ns
					WT vs. cKO	0.0007	***
					Cre vs. Flox	0.9884	ns
					Cre vs. Het	0.9251	ns
					Cre vs. cKO	0.0031	**
					Flox vs. Het	0.9955	ns
					Flox vs. cKO	0.0017	**
					Het vs. cKO	0.0029	**
Suppplemental Figure 2C	Fear Conditioning	Cue (% Freezing Time)	2Way ANOVA with Tukey's multiple comparisons test	WT=28, Cre=19, Flox=35, Het=47, cKO=32	PreTone
					WT vs. Cre	0.4122	ns
					WT vs. Flox	0.9913	ns
					WT vs. Het	0.9084	ns
					WT vs. cKO	0.6399	ns
					Cre vs. Flox	0.1767	ns
					Cre vs. Het	0.7863	ns
					Cre vs. cKO	0.982	ns
					Flox vs. Het	0.6011	ns
					Flox vs. cKO	0.3033	ns
					Het vs. cKO	0.9655	ns
					Tone
					WT vs. Cre	0.9731	ns
					WT vs. Flox	0.9912	ns
					WT vs. Het	0.9159	ns
					WT vs. cKO	0.2702	ns
					Cre vs. Flox	0.9993	ns
					Cre vs. Het	0.6202	ns
					Cre vs. cKO	0.7767	ns
					Flox vs. Het	0.6147	ns
					Flox vs. cKO	0.4723	ns
					Het vs. cKO	0.016	*
Suppplemental Figure 2D	Open Field	Center Distance/Total distance (cm)	Ordinary one-way ANOVA with Tukey's multiple comparisons test	WT=29, Cre=20, Flox=36, Het=49, cKO=37	WT vs. Cre	0.9964	ns
					WT vs. Flox	0.9987	ns
					WT vs. Het	0.6549	ns
					WT vs. cKO	0.7545	ns
					Cre vs. Flox	0.9713	ns
					Cre vs. Het	0.503	ns
					Cre vs. cKO	0.5996	ns
					Flox vs. Het	0.7871	ns
					Flox vs. cKO	0.8677	ns
					Het vs. cKO	> 0.9999	ns
Suppplemental Figure 2E	Light/Dark	%Time in light	Ordinary one-way ANOVA with Tukey's multiple comparisons test	WT=22, Cre=19, Flox=26, Het=33, cKO=33	WT vs. Cre	0.9995	ns
					WT vs. Flox	0.9982	ns
					WT vs. Het	> 0.9999	ns
					WT vs. cKO	0.2958	ns
					Cre vs. Flox	> 0.9999	ns
					Cre vs. Het	0.9965	ns
					Cre vs. cKO	0.2245	ns
					Flox vs. Het	0.9905	ns
					Flox vs. cKO	0.1267	ns
					Het vs. cKO	0.2505	ns
Suppplemental Figure 2F	Elevated Plus Maze	Distance in open arm/total distance (cm)	Ordinary one-way ANOVA with Tukey's multiple comparisons test	WT=22, Cre=18, Flox=26, Het=32, cKO=35	WT vs. Cre	0.8678	ns
					WT vs. Flox	0.658	ns
					WT vs. Het	0.6699	ns
					WT vs. cKO	0.0009	***
					Cre vs. Flox	0.9988	ns
					Cre vs. Het	0.9996	ns
					Cre vs. cKO	0.0572	ns
					Flox vs. Het	> 0.9999	ns
					Flox vs. cKO	0.0568	ns
					Het vs. cKO	0.0288	*
Suppplemental Figure 2G	Hot Plate	Latency to reaction (sec)	Ordinary one-way ANOVA with Tukey's multiple comparisons test	WT=29, Cre=20, Flox=33, Het=50, cKO=36	WT vs. Cre	0.9967	ns
					WT vs. Flox	0.6959	ns
					WT vs. Het	0.1085	ns
					WT vs. cKO	0.0011	**
					Cre vs. Flox	0.5499	ns
					Cre vs. Het	0.3933	ns
					Cre vs. cKO	0.0152	*
					Flox vs. Het	0.0009	***
					Flox vs. cKO	< 0.0001	****
					Het vs. cKO	0.3184	ns
Suppplemental Figure 2H	Tail Flick	Latency to reaction (sec)	Ordinary one-way ANOVA with Tukey's multiple comparisons test	WT=29, Cre=20, Flox=33, Het=50, cKO=36	WT vs. Cre	> 0.9999	ns
					WT vs. Flox	> 0.9999	ns
					WT vs. Het	0.9997	ns
					WT vs. cKO	0.0061	**
					Cre vs. Flox	> 0.9999	ns
					Cre vs. Het	> 0.9999	ns
					Cre vs. cKO	0.0208	*
					Flox vs. Het	0.9992	ns
					Flox vs. cKO	0.0035	**
					Het vs. cKO	0.0023	**
Suppplemental Figure 2I	Rotarod	Latency to fall (sec)	2Way ANOVA with Tukey's multiple comparisons test	WT=23, Cre=17, Flox=26, Het=33, cKO=32	Trial 1
					WT vs. Cre	0.9992	ns
					WT vs. Flox	> 0.9999	ns
					WT vs. Het	0.9796	ns
					WT vs. cKO	0.6537	ns
					Cre vs. Flox	0.9989	ns
					Cre vs. Het	0.9991	ns
					Cre vs. cKO	0.5614	ns
					Flox vs. Het	0.9747	ns
					Flox vs. cKO	0.6317	ns
					Het vs. cKO	0.2122	ns
					Trial 2
					WT vs. Cre	0.9789	ns
					WT vs. Flox	> 0.9999	ns
					WT vs. Het	0.9685	ns
					WT vs. cKO	0.9993	ns
					Cre vs. Flox	0.9769	ns
					Cre vs. Het	> 0.9999	ns
					Cre vs. cKO	0.9234	ns
					Flox vs. Het	0.9642	ns
					Flox vs. cKO	0.9992	ns
					Het vs. cKO	0.8739	ns
					Trial 3
					WT vs. Cre	0.9988	ns
					WT vs. Flox	0.8467	ns
					WT vs. Het	0.8012	ns
					WT vs. cKO	0.2534	ns
					Cre vs. Flox	0.9652	ns
					Cre vs. Het	0.9519	ns
					Cre vs. cKO	0.5246	ns
					Flox vs. Het	> 0.9999	ns
					Flox vs. cKO	0.8578	ns
					Het vs. cKO	0.8469	ns
					Trial 4
					WT vs. Cre	> 0.9999	ns
					WT vs. Flox	0.6007	ns
					WT vs. Het	0.7451	ns
					WT vs. cKO	0.9228	ns
					Cre vs. Flox	0.6824	ns
					Cre vs. Het	0.8106	ns
					Cre vs. cKO	0.9465	ns
					Flox vs. Het	0.9977	ns
					Flox vs. cKO	0.9545	ns
					Het vs. cKO	0.9937	ns
					Trial 5
					WT vs. Cre	0.9738	ns
					WT vs. Flox	0.9698	ns
					WT vs. Het	0.9033	ns
					WT vs. cKO	0.7941	ns
					Cre vs. Flox	> 0.9999	ns
					Cre vs. Het	0.9999	ns
					Cre vs. cKO	0.9958	ns
					Flox vs. Het	0.9994	ns
					Flox vs. cKO	0.9893	ns
					Het vs. cKO	0.9988	ns
					Trial 6
					WT vs. Cre	0.9959	ns
					WT vs. Flox	0.9781	ns
					WT vs. Het	0.9995	ns
					WT vs. cKO	0.9958	ns
					Cre vs. Flox	0.8919	ns
					Cre vs. Het	0.9751	ns
					Cre vs. cKO	0.9475	ns
					Flox vs. Het	0.9944	ns
					Flox vs. cKO	0.9993	ns
					Het vs. cKO	0.9998	ns
					Trial 7
					WT vs. Cre	0.9962	ns
					WT vs. Flox	0.8043	ns
					WT vs. Het	0.997	ns
					WT vs. cKO	> 0.9999	ns
					Cre vs. Flox	0.9687	ns
					Cre vs. Het	0.9557	ns
					Cre vs. cKO	0.9856	ns
					Flox vs. Het	0.5231	ns
					Flox vs. cKO	0.6642	ns
					Het vs. cKO	0.9995	ns
					Trial 8
					WT vs. Cre	> 0.9999	ns
					WT vs. Flox	> 0.9999	ns
					WT vs. Het	0.9995	ns
					WT vs. cKO	0.9945	ns
					Cre vs. Flox	> 0.9999	ns
					Cre vs. Het	0.9994	ns
					Cre vs. cKO	0.9973	ns
					Flox vs. Het	0.9992	ns
					Flox vs. cKO	0.9947	ns
					Het vs. cKO	0.9602	ns
Suppplemental Figure 2J	Partition	Interaction time (sec)	2Way ANOVA with Tukey's multiple comparisons test	WT=19, Cre=17, Flox=26, Het=29, cKO=31	Familiar 1
					WT vs. Cre	0.994	ns
					WT vs. Flox	0.8962	ns
					WT vs. Het	> 0.9999	ns
					WT vs. cKO	0.7591	ns
					Cre vs. Flox	0.9927	ns
					Cre vs. Het	0.9943	ns
					Cre vs. cKO	0.4983	ns
					Flox vs. Het	0.8739	ns
					Flox vs. cKO	0.1399	ns
					Het vs. cKO	0.634	ns
					Novel
					WT vs. Cre	0.8754	ns
					WT vs. Flox	0.7886	ns
					WT vs. Het	0.1277	ns
					WT vs. cKO	0.7773	ns
					Cre vs. Flox	> 0.9999	ns
					Cre vs. Het	0.7267	ns
					Cre vs. cKO	0.1938	ns
					Flox vs. Het	0.6809	ns
					Flox vs. cKO	0.082	ns
					Het vs. cKO	0.0007	***
					Familiar 2
					WT vs. Cre	0.9795	ns
					WT vs. Flox	0.9966	ns
					WT vs. Het	0.8615	ns
					WT vs. cKO	0.8917	ns
					Cre vs. Flox	0.8758	ns
					Cre vs. Het	0.9974	ns
					Cre vs. cKO	0.5561	ns
					Flox vs. Het	0.5795	ns
					Flox vs. cKO	0.9755	ns
					Het vs. cKO	0.1989	ns
Supplemental Figure 2O	Prepulse Inhibition	%PPI	2Way ANOVA with Tukey's multiple comparisons test	WT=29, Cre=20, Flox=37, Het=49, cKO=35	74 dB
					WT vs. Cre	0.9543	ns
					WT vs. Flox	0.9922	ns
					WT vs. Het	0.9203	ns
					WT vs. cKO	0.8384	ns
					Cre vs. Flox	0.9968	ns
					Cre vs. Het	> 0.9999	ns
					Cre vs. cKO	0.9997	ns
					Flox vs. Het	0.9948	ns
					Flox vs. cKO	0.9683	ns
					Het vs. cKO	0.9984	ns
					78 dB
					WT vs. Cre	0.9912	ns
					WT vs. Flox	0.998	ns
					WT vs. Het	0.9985	ns
					WT vs. cKO	0.9883	ns
					Cre vs. Flox	0.9442	ns
					Cre vs. Het	0.9992	ns
					Cre vs. cKO	> 0.9999	ns
					Flox vs. Het	0.9649	ns
					Flox vs. cKO	0.9161	ns
					Het vs. cKO	0.9991	ns
					82 dB
					WT vs. Cre	> 0.9999	ns
					WT vs. Flox	0.9131	ns
					WT vs. Het	0.9997	ns
					WT vs. cKO	0.2228	ns
					Cre vs. Flox	0.9485	ns
					Cre vs. Het	> 0.9999	ns
					Cre vs. cKO	0.3464	ns
					Flox vs. Het	0.9412	ns
					Flox vs. cKO	0.6697	ns
					Het vs. cKO	0.192	ns

### Sheet: Dnmt3a male only
Figure	Assay	Measurement	Statistical Test	n	Genotype comparision	Adjusted P value	Star annotation
NA	Grooming	grooming time (sec)	Ordinary one-way ANOVA with Tukey's multiple comparisons test	WT=16, Cre=10, Flox=23, Het=24, cKO=20	WT vs. Cre	0.9432	ns
					WT vs. Flox	0.8231	ns
					WT vs. Het	0.9871	ns
					WT vs. cKO	0.0007	***
					Cre vs. Flox	> 0.9999	ns
					Cre vs. Het	0.9956	ns
					Cre vs. cKO	0.0003	***
					Flox vs. Het	0.9688	ns
					Flox vs. cKO	< 0.0001	****
					Het vs. cKO	< 0.0001	****
NA	Nesting	Nesting Score	2Way ANOVA with Tukey's multiple comparisons test	WT=10, Cre=10, Flox=15, Het=16, cKO=13	24 hrs
					WT vs. Cre	> 0.9999	ns
					WT vs. Flox	> 0.9999	ns
					WT vs. Het	> 0.9999	ns
					WT vs. cKO	< 0.0001	****
					Cre vs. Flox	> 0.9999	ns
					Cre vs. Het	> 0.9999	ns
					Cre vs. cKO	< 0.0001	****
					Flox vs. Het	> 0.9999	ns
					Flox vs. cKO	< 0.0001	****
					Het vs. cKO	< 0.0001	****
					48 hrs
					WT vs. Cre	> 0.9999	ns
					WT vs. Flox	> 0.9999	ns
					WT vs. Het	> 0.9999	ns
					WT vs. VKO	0.0222	*
					Cre vs. Flox	> 0.9999	ns
					Cre vs. Het	> 0.9999	ns
					Cre vs. VKO	0.0222	*
					Flox vs. Het	> 0.9999	ns
					Flox vs. VKO	0.0079	**
					Het vs. VKO	0.0068	**
NA	Grip Strength	KGF	Ordinary one-way ANOVA with Tukey's multiple comparisons test	WT=16, Cre=10, Flox=21, Het=25, cKO=20	WT vs. Cre	0.9834	ns
					WT vs. Flox	0.5934	ns
					WT vs. Het	0.0934	ns
					WT vs. cKO	< 0.0001	****
					Cre vs. Flox	0.9569	ns
					Cre vs. Het	0.5094	ns
					Cre vs. cKO	< 0.0001	****
					Flox vs. Het	0.8041	ns
					Flox vs. cKO	< 0.0001	****
					Het vs. cKO	0.0005	***
NA	Open Field	Total Distance (cm)	Ordinary one-way ANOVA with Tukey's multiple comparisons test	WT=16, Cre=10, Flox=20, Het=25, cKO=20	WT vs. Cre	0.4512	ns
					WT vs. Flox	0.9918	ns
					WT vs. Het	0.1887	ns
					WT vs. cKO	< 0.0001	****
					Cre vs. Flox	0.2101	ns
					Cre vs. Het	> 0.9999	ns
					Cre vs. cKO	0.0011	**
					Flox vs. Het	0.0391	*
					Flox vs. cKO	< 0.0001	****
					Het vs. cKO	< 0.0001	****
NA	Fear Conditioning	Context (% freezing time)	Ordinary one-way ANOVA with Tukey's multiple comparisons test	WT=15, Cre=9, Flox=20, Het=23, cKO=18	WT vs. Cre	0.9702	ns
					WT vs. Flox	0.9919	ns
					WT vs. Het	0.9957	ns
					WT vs. cKO	0.0423	*
					Cre vs. Flox	0.8376	ns
					Cre vs. Het	0.9965	ns
					Cre vs. cKO	0.0222	*
					Flox vs. Het	0.8953	ns
					Flox vs. cKO	0.0787	ns
					Het vs. cKO	0.0054	**
NA	Weekly Body Weight	Body Weight (g)	NA	WT=16, Cre=23, Flox=10, Het=28, cKO=23	NA	NA	NA
NA	Acoustic Startle Response	ASR/Body Weight	Ordinary one-way ANOVA with Tukey's multiple comparisons test	WT=16, Cre=10, Flox=22, Het=25, cKO=18	WT vs. Cre	0.9981	ns
					WT vs. Flox	0.9919	ns
					WT vs. Het	0.6334	ns
					WT vs. cKO	0.0009	***
					Cre vs. Flox	> 0.9999	ns
					Cre vs. Het	0.9094	ns
					Cre vs. cKO	0.0143	*
					Flox vs. Het	0.8414	ns
					Flox vs. cKO	0.0015	**
					Het vs. cKO	0.0221	*
NA	Paralell Rod Footslip	Footfalls per total distance traveled	Ordinary one-way ANOVA with Tukey's multiple comparisons test	WT=16, Cre=10, Flox=21, Het=25, cKO=20	WT vs. Cre	0.8487	ns
					WT vs. Flox	0.3146	ns
					WT vs. Het	0.3063	ns
					WT vs. cKO	0.2778	ns
					Cre vs. Flox	0.9754	ns
					Cre vs. Het	0.9797	ns
					Cre vs. cKO	0.9619	ns
					Flox vs. Het	> 0.9999	ns
					Flox vs. cKO	> 0.9999	ns
					Het vs. cKO	0.9998	ns
NA	Survival	% Survival	Log-rank (Mantel-Cox) test	WT=16, Cre=10, Flox=24, Het=28, cKO=21	All vs cKO	< 0.0001	****
			Logrank test for trend		All vs cKO	< 0.0001	****
			Gehan-Breslow-Wilcoxon test		All vs cKO	< 0.0001	****
NA	Open Field	Vertical Activity (# or rears)	Ordinary one-way ANOVA with Tukey's multiple comparisons test	WT=16, Cre=10, Flox=21, Het=25, cKO=20	WT vs. Cre	0.9816	ns
					WT vs. Flox	0.9963	ns
					WT vs. Het	0.2947	ns
					WT vs. cKO	< 0.0001	****
					Cre vs. Flox	0.9989	ns
					Cre vs. Het	0.8149	ns
					Cre vs. cKO	< 0.0001	****
					Flox vs. Het	0.4313	ns
					Flox vs. cKO	< 0.0001	****
					Het vs. cKO	< 0.0001	****
NA	Fear Conditioning	Training	2Way ANOVA with Tukey's multiple comparisons test	WT=15, Cre=9, Flox=20, Het=23, cKO=18	Hab1
					WT vs. Cre	> 0.9999	ns
					WT vs. Flox	> 0.9999	ns
					WT vs. Het	> 0.9999	ns
					WT vs. cKO	0.9969	ns
					CRE vs. Flox	> 0.9999	ns
					CRE vs. Het	> 0.9999	ns
					CRE vs. cKO	0.9986	ns
					Flox vs. Het	> 0.9999	ns
					Flox vs. cKO	0.9963	ns
					Het vs. cKO	0.9993	ns
					Tone1
					WT vs. Cre	> 0.9999	ns
					WT vs. Flox	0.4395	ns
					WT vs. Het	0.9901	ns
					WT vs. cKO	0.9997	ns
					CRE vs. Flox	0.664	ns
					CRE vs. Het	0.9983	ns
					CRE vs. cKO	> 0.9999	ns
					Flox vs. Het	0.6387	ns
					Flox vs. cKO	0.5202	ns
					Het vs. cKO	0.9988	ns
					Hab2
					WT vs. Cre	0.9988	ns
					WT vs. Flox	0.9993	ns
					WT vs. Het	0.9776	ns
					WT vs. cKO	0.9976	ns
					CRE vs. Flox	0.9886	ns
					CRE vs. Het	0.9996	ns
					CRE vs. cKO	0.9811	ns
					Flox vs. Het	0.8971	ns
					Flox vs. cKO	> 0.9999	ns
					Het vs. cKO	0.8661	ns
					Tone2
					WT vs. Cre	0.9996	ns
					WT vs. Flox	0.9901	ns
					WT vs. Het	0.8573	ns
					WT vs. cKO	0.0002	***
					CRE vs. Flox	0.9735	ns
					CRE vs. Het	0.8291	ns
					CRE vs. cKO	0.0009	***
					Flox vs. Het	0.9811	ns
					Flox vs. cKO	0.0003	***
					Het vs. cKO	0.0015	**
NA	Fear Conditioning	Cue (% Freezing Time)	2Way ANOVA with Tukey's multiple comparisons test	WT=15, Cre=10, Flox=20, Het=23, cKO=18	PreTone
					WT vs. Cre	0.0878	ns
					WT vs. Flox	0.8872	ns
					WT vs. Het	0.8258	ns
					WT vs. cKO	0.9256	ns
					Cre vs. Flox	0.0063	**
					Cre vs. Het	0.3637	ns
					Cre vs. cKO	0.3104	ns
					Flox vs. Het	0.1907	ns
					Flox vs. cKO	0.3494	ns
					Het vs. cKO	0.9995	ns
					Tone
					WT vs. Cre	0.9729	ns
					WT vs. Flox	0.9957	ns
					WT vs. Het	0.9181	ns
					WT vs. cKO	0.3362	ns
					Cre vs. Flox	0.9976	ns
					Cre vs. Het	0.6506	ns
					Cre vs. cKO	0.8679	ns
					Flox vs. Het	0.6727	ns
					Flox vs. cKO	0.4866	ns
					Het vs. cKO	0.0284	*
NA	Open Field	Center Distance/Total distance (cm)	Ordinary one-way ANOVA with Tukey's multiple comparisons test	WT=16, Cre=10, Flox=21, Het=25, cKO=20	WT vs. Cre	0.9913	ns
					WT vs. Flox	0.9934	ns
					WT vs. Het	0.9168	ns
					WT vs. cKO	0.5902	ns
					Cre vs. Flox	0.9187	ns
					Cre vs. Het	0.7475	ns
					Cre vs. cKO	0.418	ns
					Flox vs. Het	0.9921	ns
					Flox vs. cKO	0.7938	ns
					Het vs. cKO	0.9476	ns
NA	Light/Dark	%Time in light	Ordinary one-way ANOVA with Tukey's multiple comparisons test	WT=11, Cre=11, Flox=15, Het=16, cKO=11	WT vs. Cre	0.9984	ns
					WT vs. Flox	0.9997	ns
					WT vs. Het	0.992	ns
					WT vs. cKO	0.9997	ns
					Cre vs. Flox	0.9865	ns
					Cre vs. Het	0.9414	ns
					Cre vs. cKO	0.9882	ns
					Flox vs. Het	0.9988	ns
					Flox vs. cKO	> 0.9999	ns
					Het vs. cKO	0.9994	ns
NA	Elevated Plus Maze	Distance in open arm/total distance (cm)	Ordinary one-way ANOVA with Tukey's multiple comparisons test	WT=11, Cre=10, Flox=15, Het=16, cKO=13	WT vs. Cre	0.9927	ns
					WT vs. Flox	0.3567	ns
					WT vs. Het	0.9514	ns
					WT vs. cKO	0.0349	*
					Cre vs. Flox	0.6701	ns
					Cre vs. Het	0.9993	ns
					Cre vs. cKO	0.1214	ns
					Flox vs. Het	0.7179	ns
					Flox vs. cKO	0.7174	ns
					Het vs. cKO	0.1073	ns
NA	Hot Plate	Latency to reaction (sec)	Ordinary one-way ANOVA with Tukey's multiple comparisons test	WT=16, Cre=10, Flox=20, Het=25, cKO=18	WT vs. Cre	0.9987	ns
					WT vs. Flox	0.8831	ns
					WT vs. Het	0.1334	ns
					WT vs. cKO	0.1223	ns
					Cre vs. Flox	0.985	ns
					Cre vs. Het	0.1468	ns
					Cre vs. cKO	0.1302	ns
					Flox vs. Het	0.0052	**
					Flox vs. cKO	0.0063	**
					Het vs. cKO	0.9994	ns
NA	Tail Flick	Latency to reaction (sec)	Ordinary one-way ANOVA with Tukey's multiple comparisons test	WT=16, Cre=10, Flox=20, Het=25, cKO=18	WT vs. Cre	0.9996	ns
					WT vs. Flox	0.9994	ns
					WT vs. Het	0.9967	ns
					WT vs. cKO	0.3986	ns
					Cre vs. Flox	0.994	ns
					Cre vs. Het	> 0.9999	ns
					Cre vs. cKO	0.4093	ns
					Flox vs. Het	0.9701	ns
					Flox vs. cKO	0.4782	ns
					Het vs. cKO	0.1456	ns
NA	Rotarod	Latency to fall (sec)	2Way ANOVA with Tukey's multiple comparisons test	WT=11, Cre=10, Flox=16, Het=16, cKO=12	Trial 1
					WT vs. Cre	0.879	ns
					WT vs. Flox	0.9999	ns
					WT vs. Het	0.9079	ns
					WT vs. cKO	> 0.9999	ns
					CRE vs. Flox	0.7687	ns
					CRE vs. Het	0.9998	ns
					CRE vs. cKO	0.9097	ns
					Flox vs. Het	0.7912	ns
					Flox vs. cKO	0.9989	ns
					Het vs. cKO	0.9365	ns
					Trial 2
					WT vs. Cre	0.9364	ns
					WT vs. Flox	0.8242	ns
					WT vs. Het	0.8885	ns
					WT vs. cKO	> 0.9999	ns
					CRE vs. Flox	0.9997	ns
					CRE vs. Het	0.41	ns
					CRE vs. cKO	0.9378	ns
					Flox vs. Het	0.1809	ns
					Flox vs. cKO	0.8221	ns
					Het vs. cKO	0.8692	ns
					Trial 3
					WT vs. Cre	> 0.9999	ns
					WT vs. Flox	0.981	ns
					WT vs. Het	0.9994	ns
					WT vs. cKO	0.998	ns
					CRE vs. Flox	0.9786	ns
					CRE vs. Het	0.9997	ns
					CRE vs. cKO	0.9973	ns
					Flox vs. Het	0.909	ns
					Flox vs. cKO	0.9993	ns
					Het vs. cKO	0.9796	ns
					Trial 4
					WT vs. Cre	0.9879	ns
					WT vs. Flox	> 0.9999	ns
					WT vs. Het	0.9968	ns
					WT vs. VKO	0.9768	ns
					CRE vs. Flox	0.9822	ns
					CRE vs. Het	0.9997	ns
					CRE vs. VKO	> 0.9999	ns
					Flox vs. Het	0.9946	ns
					Flox vs. VKO	0.9655	ns
					Het vs. VKO	0.9986	ns
					Trial 5
					WT vs. Cre	> 0.9999	ns
					WT vs. Flox	0.9992	ns
					WT vs. Het	0.9754	ns
					WT vs. cKO	0.9964	ns
					CRE vs. Flox	0.9998	ns
					CRE vs. Het	0.9857	ns
					CRE vs. cKO	0.9985	ns
					Flox vs. Het	0.9951	ns
					Flox vs. cKO	> 0.9999	ns
					Het vs. cKO	0.9995	ns
					Trial 6
					WT vs. Cre	0.832	ns
					WT vs. Flox	0.8879	ns
					WT vs. Het	0.9978	ns
					WT vs. cKO	0.9982	ns
					CRE vs. Flox	0.251	ns
					CRE vs. Het	0.5985	ns
					CRE vs. cKO	0.651	ns
					Flox vs. Het	0.9624	ns
					Flox vs. cKO	0.9721	ns
					Het vs. cKO	> 0.9999	ns
					Trial 7
					WT vs. Cre	> 0.9999	ns
					WT vs. Flox	0.5061	ns
					WT vs. Het	0.9484	ns
					WT vs. cKO	0.921	ns
					CRE vs. Flox	0.6187	ns
					CRE vs. Het	0.9773	ns
					CRE vs. cKO	0.9588	ns
					Flox vs. Het	0.8789	ns
					Flox vs. cKO	0.9518	ns
					Het vs. cKO	0.9999	ns
					Trial 8
					WT vs. Cre	0.9998	ns
					WT vs. Flox	0.9592	ns
					WT vs. Het	0.9911	ns
					WT vs. cKO	0.9907	ns
					CRE vs. Flox	0.9153	ns
					CRE vs. Het	0.9714	ns
					CRE vs. cKO	0.972	ns
					Flox vs. Het	0.999	ns
					Flox vs. cKO	0.9996	ns
					Het vs. cKO	> 0.9999	ns
NA	Partition	Interaction time (sec)	2Way ANOVA with Tukey's multiple comparisons test	WT=8, Cre=10, Flox=15, Het=14, cKO=12	Familiar 1
					WT vs. Cre	0.9998	ns
					WT vs. Flox	0.9832	ns
					WT vs. Het	0.9997	ns
					WT vs. VKO	0.9978	ns
					Cre vs. Flox	0.9953	ns
					Cre vs. Het	0.9948	ns
					Cre vs. cKO	0.9849	ns
					Flox vs. Het	0.9099	ns
					Flox vs. cKO	0.8624	ns
					Het vs. cKO	0.9999	ns
					Novel
					WT vs. Cre	0.6156	ns
					WT vs. Flox	0.8734	ns
					WT vs. Het	0.193	ns
					WT vs. cKO	0.9742	ns
					Cre vs. Flox	0.9712	ns
					Cre vs. Het	0.955	ns
					Cre vs. cKO	0.8855	ns
					Flox vs. Het	0.5833	ns
					Flox vs. cKO	0.996	ns
					Het vs. cKO	0.4048	ns
					Familiar 2
					WT vs. Cre	0.9715	ns
					WT vs. Flox	> 0.9999	ns
					WT vs. Het	0.8539	ns
					WT vs. cKO	0.9975	ns
					Cre vs. Flox	0.9422	ns
					Cre vs. Het	0.9963	ns
					Cre vs. cKO	0.8375	ns
					Flox vs. Het	0.7309	ns
					Flox vs. cKO	0.9968	ns
					Het vs. cKO	0.5576	ns
NA	Prepulse Inhibition	%PPI	2Way ANOVA with Tukey's multiple comparisons test	WT=16, Cre=10, Flox=22, Het=25, cKO=18	74 dB
					WT vs. Cre	0.9991	ns
					WT vs. Flox	0.9571	ns
					WT vs. Het	> 0.9999	ns
					WT vs. cKO	0.8895	ns
					CRE vs. Flox	0.9974	ns
					CRE vs. Het	0.998	ns
					CRE vs. cKO	0.9829	ns
					Flox vs. Het	0.9205	ns
					Flox vs. cKO	0.9988	ns
					Het vs. cKO	0.8229	ns
					78 dB
					WT vs. Cre	0.9982	ns
					WT vs. Flox	> 0.9999	ns
					WT vs. Het	> 0.9999	ns
					WT vs. cKO	0.9867	ns
					CRE vs. Flox	0.9992	ns
					CRE vs. Het	0.9979	ns
					CRE vs. cKO	0.9446	ns
					Flox vs. Het	> 0.9999	ns
					Flox vs. cKO	0.9684	ns
					Het vs. cKO	0.9785	ns
					82 dB
					WT vs. Cre	0.9992	ns
					WT vs. Flox	> 0.9999	ns
					WT vs. Het	0.9995	ns
					WT vs. cKO	0.761	ns
					CRE vs. Flox	0.9994	ns
					CRE vs. Het	0.9913	ns
					CRE vs. cKO	0.9363	ns
					Flox vs. Het	0.9985	ns
					Flox vs. cKO	0.7302	ns
					Het vs. cKO	0.5352	ns

### Sheet: MeCP2 male
Figure	Assay	Measurement	Statistical Test	n	Genotype comparision	Adjusted P value	Star annotation
Figure 1B	Grooming	grooming time (sec)	Ordinary one-way ANOVA with Tukey's multiple comparisons test	WT=26, Cre=18, Flox=20, cKO=16	WT vs. Cre	0.9814	ns
					WT vs. Flox	0.9824	ns
					WT vs. cKO	< 0.0001	****
					Cre vs. Flox	> 0.9999	ns
					Cre vs. cKO	< 0.0001	****
					Flox vs. cKO	< 0.0001	****
Figure 1C	Nesting	Nesting Score	2Way ANOVA with Tukey's multiple comparisons test	WT=20, Cre=18, Flox=18, cKO=13	24 hrs
					WT vs. Cre	0.939	ns
					WT vs. Flox	0.939	ns
					WT vs. cKO	< 0.0001	****
					Cre vs. Flox	> 0.9999	ns
					Cre vs. cKO	< 0.0001	****
					Flox vs. cKO	< 0.0001	****
					48 hrs
					WT vs. Cre	> 0.9999	ns
					WT vs. Flox	> 0.9999	ns
					WT vs. cKO	0.4173	ns
					Cre vs. Flox	> 0.9999	ns
					Cre vs. cKO	0.4273	ns
					Flox vs. cKO	0.4273	ns
Figure 1D	Grip Strength	KGF	Ordinary one-way ANOVA with Tukey's multiple comparisons test	WT=21, Cre=15, Flox=15, cKO=11	WT vs. Cre	0.5636	ns
					WT vs. Flox	0.9992	ns
					WT vs. cKO	< 0.0001	****
					Cre vs. Flox	0.5501	ns
					Cre vs. cKO	0.0052	**
					Flox vs. cKO	< 0.0001	****
Figure 1E	Open Field	Total Distance (cm)	Ordinary one-way ANOVA with Tukey's multiple comparisons test	WT=26, Cre=18, Flox=20, cKO=16	WT vs. Cre	0.8488	ns
					WT vs. Flox	0.6321	ns
					WT vs. cKO	< 0.0001	****
					Cre vs. Flox	0.2541	ns
					Cre vs. cKO	< 0.0001	****
					Flox vs. cKO	< 0.0001	****
Figure 1F	Fear Conditioning	Context (% freezing time)	Ordinary one-way ANOVA with Tukey's multiple comparisons test	WT=21, Cre=15, Flox=15, cKO=11	WT vs. Cre	0.8913	ns
					WT vs. Flox	0.9471	ns
					WT vs. cKO	0.0414	*
					Cre vs. Flox	0.9987	ns
					Cre vs. cKO	0.013	*
					Flox vs. cKO	0.0192	*
Figure 1J	Weekly Body Weight	Body Weight (g)	NA	WT=29,Cre=20, Flox=23,cKO=21	NA	NA	NA
Figure 1K	Acoustic Startle Response	ASR/Body Weight	Ordinary one-way ANOVA with Tukey's multiple comparisons test	WT=20, Cre=15, Flox=15, cKO=11	WT vs. Cre	0.6909	ns
					WT vs. Flox	0.6656	ns
					WT vs. cKO	0.0079	**
					Cre vs. Flox	> 0.9999	ns
					Cre vs. cKO	0.1328	ns
					Flox vs. cKO	0.1428	ns
Figure 1L	Paralell Rod Footslip	Footfalls per total distance traveled	Ordinary one-way ANOVA with Tukey's multiple comparisons test	WT=21, Cre=14, Flox=15, cKO=11	WT vs. Cre	0.9625	ns
					WT vs. Flox	0.9525	ns
					WT vs. cKO	0.0003	***
					Cre vs. Flox	> 0.9999	ns
					Cre vs. cKO	0.0032	**
					Flox vs. cKO	0.0029	**
Figure 1M	Survival	% Survival	Log-rank (Mantel-Cox) test	WT=26, Cre=18, Flox=20, cKO=16	All vs cKO	< 0.0001	****
			Logrank test for trend		All vs cKO	< 0.0001	****
			Gehan-Breslow-Wilcoxon test		All vs cKO	< 0.0001	****
Supplemental Figure 2A	Open Field	Vertical Activity (# or rears)	Ordinary one-way ANOVA with Tukey's multiple comparisons test	WT=26, Cre=18, Flox=20, cKO=16	WT vs. Cre	0.0405	*
					WT vs. Flox	0.8831	ns
					WT vs. cKO	< 0.0001	****
					Cre vs. Flox	0.2427	ns
					Cre vs. cKO	< 0.0001	****
					Flox vs. cKO	< 0.0001	****
Suppplemental Figure 2B	Fear Conditioning	Training	2Way ANOVA with Tukey's multiple comparisons test	WT=21, Cre=15, Flox=15, cKO=11	Hab1
					WT vs. Cre	0.9999	ns
					WT vs. Flox	> 0.9999	ns
					WT vs. cKO	> 0.9999	ns
					Cre vs. Flox	0.9999	ns
					Cre vs. cKO	> 0.9999	ns
					Flox vs. cKO	> 0.9999	ns
					Tone1
					WT vs. Cre	0.9151	ns
					WT vs. Flox	0.9853	ns
					WT vs. cKO	0.8702	ns
					Cre vs. Flox	0.7908	ns
					Cre vs. cKO	0.582	ns
					Flox vs. cKO	0.9751	ns
					Hab2
					WT vs. Cre	> 0.9999	ns
					WT vs. Flox	0.996	ns
					WT vs. cKO	0.8835	ns
					Cre vs. Flox	0.9983	ns
					Cre vs. cKO	0.9151	ns
					Flox vs. cKO	0.9598	ns
					Tone2
					WT vs. Cre	0.1748	ns
					WT vs. Flox	0.7806	ns
					WT vs. cKO	0.0663	ns
					Cre vs. Flox	0.739	ns
					Cre vs. cKO	0.9379	ns
					Flox vs. cKO	0.4289	ns
Suppplemental Figure 2C	Fear Conditioning	Cue (% Freezing Time)	2Way ANOVA with Tukey's multiple comparisons test	WT=21, Cre=15, Flox=15, cKO=11	PreTone
					WT vs. Cre	0.7807	ns
					WT vs. Flox	0.3469	ns
					WT vs. cKO	0.9948	ns
					Cre vs. Flox	0.9094	ns
					Cre vs. cKO	0.9395	ns
					Flox vs. cKO	0.6358	ns
					Tone
					WT vs. Cre	0.8848	ns
					WT vs. Flox	> 0.9999	ns
					WT vs. cKO	0.2351	ns
					Cre vs. Flox	0.9119	ns
					Cre vs. cKO	0.6553	ns
					Flox vs. cKO	0.2962	ns
Suppplemental Figure 2D	Open Field	Center Distance/Total distance (cm)	Ordinary one-way ANOVA with Tukey's multiple comparisons test	WT=26, Cre=18, Flox=20 , cKO=16	WT vs. Cre	0.7993	ns
					WT vs. Flox	0.4519	ns
					WT vs. cKO	0.0233	*
					Cre vs. Flox	0.1276	ns
					Cre vs. cKO	0.2418	ns
					Flox vs. cKO	0.0006	***
Suppplemental Figure 2E	Light/Dark	%Time in light	Ordinary one-way ANOVA with Tukey's multiple comparisons test	WT=19, Cre=18, Flox=18, cKO=13	WT vs. Cre	0.2605	ns
					WT vs. Flox	0.0257	*
					WT vs. cKO	0.0058	**
					Cre vs. Flox	0.7286	ns
					Cre vs. cKO	0.3246	ns
					Flox vs. cKO	0.8697	ns
Suppplemental Figure 2F	Elevated Plus Maze	Distance in open arm/total distance (cm)	Ordinary one-way ANOVA with Tukey's multiple comparisons test	WT=19, Cre=18, Flox=18, cKO=14	WT vs. Cre	0.993	ns
					WT vs. Flox	0.9663	ns
					WT vs. cKO	0.005	**
					Cre vs. Flox	0.886	ns
					Cre vs. cKO	0.0117	*
					Flox vs. cKO	0.0015	**
Suppplemental Figure 2G	Hot Plate	Latency to reaction (sec)	Ordinary one-way ANOVA with Tukey's multiple comparisons test	WT=21, Cre=15, Flox=15, cKO=11	WT vs. Cre	0.9994	ns
					WT vs. Flox	0.6252	ns
					WT vs. cKO	0.0244	*
					Cre vs. Flox	0.7444	ns
					Cre vs. cKO	0.0303	*
					Flox vs. cKO	0.0021	**
Suppplemental Figure 2H	Tail Flick	Latency to reaction (sec)	Ordinary one-way ANOVA with Tukey's multiple comparisons test	WT=21, Cre=15, Flox=15, cKO=11	WT vs. Cre	0.923	ns
					WT vs. Flox	0.6019	ns
					WT vs. cKO	0.8172	ns
					Cre vs. Flox	0.9403	ns
					Cre vs. cKO	0.9916	ns
					Flox vs. cKO	0.9952	ns
Suppplemental Figure 2I	Rotarod	Latency to fall (sec)	2Way ANOVA with Tukey's multiple comparisons test	WT=20, Cre=18, Flox=18, cKO=13	Trial 1
					WT vs. Cre	0.9306	ns
					WT vs. Flox	0.8424	ns
					WT vs. cKO	0.559	ns
					Cre vs. Flox	0.9963	ns
					Cre vs. cKO	0.2564	ns
					Flox vs. cKO	0.1754	ns
					Trial 2
					WT vs. Cre	0.9861	ns
					WT vs. Flox	0.8718	ns
					WT vs. cKO	0.2727	ns
					Cre vs. Flox	0.9763	ns
					Cre vs. cKO	0.4544	ns
					Flox vs. cKO	0.6924	ns
					Trial 3
					WT vs. Cre	0.9569	ns
					WT vs. Flox	0.8175	ns
					WT vs. cKO	0.7924	ns
					Cre vs. Flox	0.5211	ns
					Cre vs. cKO	0.9691	ns
					Flox vs. cKO	0.3225	ns
					Trial 4
					WT vs. Cre	0.9871	ns
					WT vs. Flox	0.9437	ns
					WT vs. VKO	0.9965	ns
					Cre vs. Flox	0.9961	ns
					Cre vs. VKO	0.9997	ns
					Flox vs. VKO	0.9912	ns
					Trial 5
					WT vs. Cre	0.8741	ns
					WT vs. Flox	0.63	ns
					WT vs. cKO	0.2196	ns
					Cre vs. Flox	0.9727	ns
					Cre vs. cKO	0.6154	ns
					Flox vs. cKO	0.8443	ns
					Trial 6
					WT vs. Cre	0.7524	ns
					WT vs. Flox	0.9998	ns
					WT vs. cKO	0.9944	ns
					Cre vs. Flox	0.7102	ns
					Cre vs. cKO	0.6601	ns
					Flox vs. cKO	0.9982	ns
					Trial 7
					WT vs. Cre	0.9997	ns
					WT vs. Flox	0.9726	ns
					WT vs. cKO	0.6828	ns
					Cre vs. Flox	0.9868	ns
					Cre vs. cKO	0.7404	ns
					Flox vs. cKO	0.8945	ns
					Trial 8
					WT vs. Cre	0.9997	ns
					WT vs. Flox	0.9876	ns
					WT vs. cKO	0.9433	ns
					Cre vs. Flox	0.9759	ns
					Cre vs. cKO	0.9648	ns
					Flox vs. cKO	0.8286	ns
Suppplemental Figure 2J	Partition	Interaction time (sec)	2Way ANOVA with Tukey's multiple comparisons test	WT=19, Cre=18, Flox=18, cKO=13	Familiar 1
					WT vs. Cre	0.5328	ns
					WT vs. Flox	0.9966	ns
					WT vs. cKO	0.9739	ns
					Cre vs. Flox	0.6767	ns
					Cre vs. cKO	0.3582	ns
					Flox vs. cKO	0.9276	ns
					Novel
					WT vs. Cre	0.0191	*
					WT vs. Flox	0.6139	ns
					WT vs. cKO	0.6824	ns
					Cre vs. Flox	0.3282	ns
					Cre vs. cKO	0.0013	**
					Flox vs. cKO	0.1258	ns
					Familiar 2
					WT vs. Cre	0.8321	ns
					WT vs. Flox	0.9845	ns
					WT vs. VKO	0.7977	ns
					Cre vs. Flox	0.9625	ns
					Cre vs. VKO	0.3433	ns
					Flox vs. VKO	0.6118	ns
Supplemental Figure 2O	Prepulse Inhibition	%PPI	2Way ANOVA with Tukey's multiple comparisons test	WT=20, Cre=15, Flox=15, cKO=11	74 dB
					WT vs. Cre	0.6593	ns
					WT vs. Flox	0.2659	ns
					WT vs. cKO	0.337	ns
					Cre vs. Flox	0.9222	ns
					Cre vs. cKO	0.9319	ns
					Flox vs. cKO	> 0.9999	ns
					78 dB
					WT vs. Cre	0.3763	ns
					WT vs. Flox	0.1591	ns
					WT vs. cKO	0.0459	*
					Cre vs. Flox	0.9688	ns
					Cre vs. cKO	0.6898	ns
					Flox vs. cKO	0.9035	ns
					82 dB
					WT vs. Cre	0.4556	ns
					WT vs. Flox	0.2205	ns
					WT vs. cKO	0.0008	***
					Cre vs. Flox	0.9743	ns
					Cre vs. cKO	0.0761	ns
					Flox vs. cKO	0.1792	ns

### Sheet: Dnmt3a Electrophysology 
Figure	Assay	Measurement	Statistical Test	n	Genotype comparision	Adjusted P value	Star annotation
Figure 1I	mIPSC	Amplitude (pA)	Ordinary one-way ANOVA with Tukey's multiple comparisons test	WT=9, Cre=6, Flox=5, cKO=5 (mice)|WT=50, Cre=35, Flox=26, cKO=27 (recorded neurons)	WT vs. Flox	0.7506	ns
					WT vs. Cre	0.518	ns
					WT vs. cKO	0.1854	ns
					Flox vs. Cre	0.9953	ns
					Flox vs. cKO	0.0459	*
					Cre vs. cKO	0.0138	*
Supplemental Figure 2K	mIPSC	Frequency (Hz)	Ordinary one-way ANOVA with Tukey's multiple comparisons test	WT=9, Cre=6, Flox=5, cKO=5 (mice)|WT=50, Cre=35, Flox=26, cKO=27 (recorded neurons)	WT vs. Flox	0.076	ns
					WT vs. Cre	0.2895	ns
					WT vs. cKO	< 0.0001	****
					Flox vs. Cre	0.8726	ns
					Flox vs. cKO	0.2633	ns
					Cre vs. cKO	0.0356	*
Supplemental Figure 2L	mIPSC	Charge (fC)	Ordinary one-way ANOVA with Tukey's multiple comparisons test	WT=9, Cre=6, Flox=5, cKO=5 (mice)|WT=50, Cre=35, Flox=26, cKO=27 (recorded neurons)	WT vs. Flox	0.0191	*
					WT vs. Cre	0.0458	*
					WT vs. cKO	0.9994	ns
					Flox vs. Cre	0.955	ns
					Flox vs. cKO	0.0385	*
					Cre vs. cKO	0.0865	ns
Supplemental Figure 2M	mIPSC	Rise (ms)	Ordinary one-way ANOVA with Tukey's multiple comparisons test	WT=9, Cre=6, Flox=5, cKO=5 (mice)|WT=50,Cre=35, Flox=26, cKO=27 (recorded neurons)	WT vs. Flox	0.9413	ns
					WT vs. Cre	0.7589	ns
					WT vs. cKO	0.9612	ns
					Flox vs. Cre	0.5214	ns
					Flox vs. cKO	0.7909	ns
					Cre vs. cKO	0.9798	ns
Supplemental Figure 2N	mIPSC	Decay (ms)	Ordinary one-way ANOVA with Tukey's multiple comparisons test	WT=9, Cre=6, Flox=5, cKO=5 (mice)|WT=50, Cre=35, Flox=26, cKO=27 (recorded neurons)	WT vs. Flox	0.0022	**
					WT vs. Cre	0.4975	ns
					WT vs. cKO	0.018	*
					Flox vs. Cre	0.1283	ns
					Flox vs. cKO	0.9274	ns
					Cre vs. cKO	0.4019	ns

### Sheet: MeCP2 Electrophysology
Figure	Assay	Measurement	Statistical Test	n	Genotype comparision	Adjusted P value	Star annotation
Figure 1I	mIPSC	Amplitude (pA)	Ordinary one-way ANOVA with Tukey's multiple comparisons test	WT=9, Cre=6, Flox=6, cKO=6 (mice)|WT=50, Cre=35, Flox=36, cKO=24 (recorded neurons)	WT vs. Flox	0.3609	ns
					WT vs. Cre	0.5484	ns
					WT vs. cKO	0.0014	**
					Flox vs. Cre	0.9925	ns
					Flox vs. cKO	< 0.0001	****
					Cre vs. cKO	< 0.0001	****
Supplemental Figure 2K	mIPSC	Frequency (Hz)	Ordinary one-way ANOVA with Tukey's multiple comparisons test	WT=9, Cre=6, Flox=6, cKO=6 (mice)|WT=50, Cre=35, Flox=36, cKO=24 (recorded neurons)	WT vs. Flox	0.0137	*
					WT vs. Cre	0.2989	ns
					WT vs. cKO	0.0031	**
					Flox vs. Cre	0.632	ns
					Flox vs. cKO	0.8632	ns
					Cre vs. cKO	0.2568	ns
Supplemental Figure 2L	mIPSC	Charge (fC)	Ordinary one-way ANOVA with Tukey's multiple comparisons test	WT=9, Cre=6, Flox=6, cKO=6 (mice)|WT=50, Cre=35, Flox=36, cKO=24 (recorded neurons)	WT vs. Flox	0.002	**
					WT vs. Cre	0.0542	ns
					WT vs. cKO	0.0071	**
					Flox vs. Cre	0.7676	ns
					Flox vs. cKO	< 0.0001	****
					Cre vs. cKO	< 0.0001	****
Supplemental Figure 2M	mIPSC	Rise (ms)	Ordinary one-way ANOVA with Tukey's multiple comparisons test	WT=9, Cre=6, Flox=6, cKO=6 (mice)|WT=50, Cre=35, Flox=36, cKO=24 (recorded neurons)	WT vs. Flox	0.3399	ns
					WT vs. Cre	0.8214	ns
					WT vs. cKO	> 0.9999	ns
					Flox vs. Cre	0.8816	ns
					Flox vs. cKO	0.4737	ns
					Cre vs. cKO	0.8654	ns
Supplemental Figure 2N	mIPSC	Decay (ms)	Ordinary one-way ANOVA with Tukey's multiple comparisons test	WT=9, Cre=6, Flox=6, cKO=6 (mice)|WT=50, Cre=35, Flox=36, cKO=24 (recorded neurons)	WT vs. Flox	0.026	*
					WT vs. Cre	0.4629	ns
					WT vs. cKO	0.9367	ns
					Flox vs. Cre	0.589	ns
					Flox vs. cKO	0.2734	ns
					Cre vs. cKO	0.9087	ns

### Sheet: Western
Figure	Assay	Measurement	Statistical Test	n	Genotype comparision	Adjusted P value	Star annotation
Suppplemental Figure 1A	western blot (Dnmt3a)	protein level	Unpaired t test with Welch's correction	WT=3, cKO=3	WT vs. cKO	0.015	*
Suppplemental Figure 1A	western blot (MeCP2	protein level	Unpaired t test with Welch's correction	WT=3, cKO=3	WT vs. cKO	0.0119	*

### Sheet: MethylC-Seq
Sample	Genotype	Replicate number indicated in figures	Total reads	Mapped reads	Mapping rate	Nonclonal reads	% Nonclonal rate	Filtered reads (MAPQ>20)	Filtered rate (MAPQ>20)	Lambda mC/C	mCCC/CCC	mCG/CG	mCH/CH	Estimated mCG/CG	Estimated mCH/CH	Coverage
HZ10084	Dnmt3aflox/flox;R26-CAG-LSL-Sun1-sfGFP-Myc+/-;Viaat-Cre+/-	1	1263566082	709354084	0.561	552221769	0.778	450913198	0.817	0.00698	0.006	0.68101	0.00792	0.67908	0.00193	24.6206
HZ10085	Dnmt3aflox/flox;R26-CAG-LSL-Sun1-sfGFP-Myc+/-;Viaat-Cre+/-	2	1277426888	711562285	0.557	551617223	0.775	444419092	0.806	0.00749	0.00614	0.6839	0.00891	0.68195	0.00279	24.143
HZ10080	Mecp2flox/Y;R26-CAG-LSL-Sun1-sfGFP-Myc+/-;Viaat-Cre+/-	1	1383781720	795237092	0.575	589007051	0.741	487287857	0.827	0.00775	0.00821	0.77312	0.02623	0.77124	0.01817	26.4436
HZ10081	Mecp2flox/Y;R26-CAG-LSL-Sun1-sfGFP-Myc+/-;Viaat-Cre+/-	2	1284057626	736127724	0.573	562751049	0.764	466888695	0.83	0.00699	0.00796	0.7694	0.02468	0.76755	0.01685	25.3842
HZ10088	R26-CAG-LSL-Sun1-sfGFP-Myc+/-;Viaat-Cre+/-	1	1282138420	755584201	0.589	586755352	0.777	489509136	0.834	0.00708	0.00808	0.77265	0.02622	0.7708	0.01829	26.5802
HZ10089	R26-CAG-LSL-Sun1-sfGFP-Myc+/-;Viaat-Cre+/-	2	1260462494	746862793	0.593	585869090	0.784	492093370	0.84	0.00727	0.00811	0.77311	0.02632	0.77125	0.01836	26.7668
